# Retinoid-X Receptor Agonists Increase Thyroid Hormone Competence in Lower Jaw Remodeling of Pre-Metamorphic *Xenopus laevis* tadpoles

**DOI:** 10.1101/2021.11.30.470596

**Authors:** Brenda J. Mengeling, Lara F. Vetter, J. David Furlow

## Abstract

Thyroid hormone (TH) signaling plays critical roles during vertebrate development, including regulation of skeletal and cartilage growth. TH acts through its receptors (TRs), nuclear hormone receptors (NRs) that heterodimerize with Retinoid-X receptors (RXRs), to regulate gene expression. A defining difference between NR signaling during development compared to in adult tissues, is competence, the ability of the organism to respond to an endocrine signal. Amphibian metamorphosis, especially in *Xenopus laevis*, the African clawed frog, is a well-established in vivo model for studying the mechanisms of TH action during development. Previously, we’ve used one-week post-fertilization *X. laevis* tadpoles, which are only partially competent to TH, to show that in the tail, which is naturally refractive to exogenous T3 at this stage, RXR agonists increase TH competence, and that RXR antagonism inhibits the TH response. Here, we focused on the jaw that undergoes dramatic TH-mediated remodeling during metamorphosis in order to support new feeding and breathing styles. We used a battery of approaches in one-week-old tadpoles, including quantitative morphology, differential gene expression and whole mount cell proliferation assays, to show that both pharmacologic (bexarotene) and environmental (tributyltin) RXR agonists potentiated TH-induced responses but were inactive in the absence of TH; and the RXR antagonist UVI 3003 inhibited TH action. At this young age, the lower jaw has not developed to the point that T3-induced changes produce an adult-like jaw morphology, and we found that increasing TH competence with RXR agonists did not give us a more natural-metamorphic phenotype, even though Bex and TBT significantly potentiated cellular proliferation and the TH induction of *runx2*, a transcription factor critical for developing cartilage and bone. Prominent targets of RXR-mediated TH potentiation were members of the matrix metalloprotease family, suggesting that RXR potentiation may emphasize pathways responsible for rapid changes during development.
