## Supplemental Table 1 for "Retinoid-X Receptor Agonists Increase Thyroid Hormone Competence in Lower Jaw Remodeling of Pre-Metamorphic *Xenopus laevis* tadpoles"

### Sheet: Table 1
Gene	Forward	Reverse	Product Size (bp)	Allele specificity
aurkb	AACATGGCCGCTTTGATGAG	ATGTCTCTGTGGATGACTTTCCTTTC	100	both
mmp11.L	GCCGGCTCATGTTTCTTACC	GCAGTTCTACTGATCCCATTGC	129	L
mmp13l	GAAGAAGCCAGGACCTTGGAT	CAAATTGCAGAGCTCCGTTGA	133	both
rpl8	GGTTGCATTCCGTGATCCTTA	GCTGAGCTTTCTTGCCACAGT	107	both
runx2	GCCGCAACTTGCCTTATGTC	GGCTCAAAGGCAAGCGATTT	112	S
thibz	TGAACCTCAACCAATGCCTCA	CCAGAAGCACCTCCCTTAAACC	150	both
thrb	GTGCCAGGAAGGTTTCCTCTT	GGTCGGTGACTTTCATCAGCA	100	both
